# A liquid biopsy platform for detecting gene-gene fusions as glioma diagnostic biomarkers and drug targets

**DOI:** 10.1101/2020.02.25.963975

**Authors:** Vikrant Palande, Rajesh Detroja, Alessandro Gorohovski, Rainer Glass, Charlotte Flueh, Marina Kurtz, Shira Perez, Dorith Raviv Shay, Tali Siegal, Milana Frenkel-Morgenstern

## Abstract

Gliomas account for about 80% of all malignant brain tumours. Diagnosis is achieved by radiographic imaging followed by tumour resection, to determine tumour cell type, grade and molecular characteristics. Glioblastoma multiforme (GBM) is the most common type of glioma, and is uniformly fatal. The median survival of treated GBM patients is 12-15 months. Standard modalities of therapy are unselective and include surgery, radiation therapy and chemotherapy, while precision medicine has yet to demonstrate improvements in disease outcome. We therefore selected GBM as a model to develop a precision medicine methodology for monitoring patients using blood plasma circulating cell-free DNA (cfDNA). Currently, tumour heterogeneity, clonal diversity and mutation acquisition are the major impedances for tailoring personalized therapy in gliomas in general, and particularly in GBM. Thus, a liquid biopsy diagnostics platform based on cfDNA sequencing may improve treatment outcome for GBM patients, by guiding therapy selection. In this study, we processed from 27 patients with glioma, 27 plasma samples for cfDNA isolation and 5 tissue biopsy samples for tumour DNA isolation. From a control group of 14 healthy individuals, 14 plasma samples were processed for cfDNA isolation. In glioma patients, cfDNA concentration was elevated compared to controls. Point mutations found in glioma tissue biopsies were also found in the cfDNA samples (95% identity). Finally, we identified novel chimeric genes (gene-gene fusions) in both tumour and cfDNA samples. These fusions are predicted to alter protein interaction networks, by removing tumour suppressors and adding oncoproteins. Indeed, several of these fusions are potential drug targets, particularly, NTRK or ROS1 fusions, specifically for crizotinib analogues (like entrectinib and larotrectinib) with enhanced penetration of the central nervous system. Taken together, our results demonstrate that novel druggable targets in gliomas can be identified by liquid biopsy using cfDNA in patient plasma. These results open new perspectives and abilities of precision medicine in GBM.
