## Supplementary-1 for "A liquid biopsy platform for detecting gene-gene fusions as glioma diagnostic biomarkers and drug targets"

### Sheet: Sheet1
Sample ID	Cancer type/Healthy control	per 1 ml plasma cfDNA in nanograms
GBM_#843	Glioblastoma	137
GBM_#GB1	Glioblastoma	20.35
GBM_#GB3	Glioblastoma	24.33
GBM_#GB5	Glioblastoma	49.66
GBM_#GB7	Glioblastoma	22.94
GBM_#GB13	Glioblastoma	13.68
GBM_#IA	Glioblastoma	26.23
GBM_#IIA	Glioblastoma	54.5
GBM_#IVA	Glioblastoma	12.77
GBM_#VA	Glioblastoma	67.85
GBM_#VIIIA	Glioblastoma	14.9
GBM_#IXA	Glioblastoma	79.32
GBM_#XA	Glioblastoma	18.25
GBM_#XI	Glioblastoma	76.5
GBM_#XIIA	Glioblastoma	63.5
GBM_#100058	Glioblastoma	20.8
GBM_#100067	Glioblastoma	21.63
GBM_#100077	Glioblastoma	25.94
GBM_#100056	Glioblastoma	26.1
GBM_#100101	Glioblastoma	21.74
GBM_#100106	Glioblastoma	16.61
GBM_#100142	Glioblastoma	26.17
GBM_#100224	Glioblastoma	19.08
GBM_#100237	Glioblastoma	38.37
GBM_#100240	Glioblastoma	18.72
LGG_#592	low-grade-glioma	12.6
LGG_#915	low-grade-glioma	0
Healhty_Ctrl_#H1	Healthy control	6.52
Healhty_Ctrl_#H2	Healthy control	0
Healhty_Ctrl_#H3	Healthy control	2.26
Healhty_Ctrl_#H4	Healthy control	0
Healhty_Ctrl_#H5	Healthy control	2.48
Healhty_Ctrl_#H6	Healthy control	0
Healhty_Ctrl_#H7	Healthy control	1.68
Healhty_Ctrl_#H8	Healthy control	0
Healhty_Ctrl_#H9	Healthy control	1.86
Healhty_Ctrl_#H10	Healthy control	0
Healhty_Ctrl_#H11	Healthy control	2.36
Healhty_Ctrl_#H12	Healthy control	6.14
Healhty_Ctrl_#H13	Healthy control	7.62
Healhty_Ctrl_#H14	Healthy control	2.76
